# Identification of tissue-specific and common methylation quantitative trait loci in healthy individuals using MAGAR

**DOI:** 10.1101/2021.05.30.445237

**Authors:** Michael Scherer, Gilles Gasparoni, Souad Rahmouni, Tatiana Shashkova, Marion Arnoux, Edouard Louis, Arina Nostaeva, Diana Avalos, Emmanouil T. Dermitzakis, Yurii S. Aulchenko, Thomas Lengauer, Paul A. Lyons, Michel Georges, Jörn Walter

## Abstract

**Background:** Understanding the influence of genetic variants on DNA methylation is fundamental for the interpretation of epigenomic data in the context of disease. There is a need for systematic approaches not only for determining methylation quantitative trait loci (methQTL) but also for discriminating general from cell-type-specific effects.

**Results:** Here, we present a two-step computational framework *MAGAR*, which fully supports identification of methQTLs from matched genotyping and DNA methylation data, and additionally the identification of quantitative cell-type-specific methQTL effects. In a pilot analysis, we apply *MAGAR* on data in four tissues (ileum, rectum, T-cells, B-cells) from healthy individuals and demonstrate the discrimination of common from cell-type-specific methQTLs. We experimentally validate both types of methQTLs in an independent dataset comprising additional cell types and tissues. Finally, we validate selected methQTLs (*PON1*, *ZNF155*, *NRG2*) by ultra-deep local sequencing. In line with previous reports, we find cell-type-specific methQTLs to be preferentially located in enhancer elements.

**Conclusions:** Our analysis demonstrates that a systematic analysis of methQTLs provides important new insights on the influences of genetic variants to cell-type-specific epigenomic variation.
