## Supplementary Table 4 for "Identification of tissue-specific and common methylation quantitative trait loci in healthy individuals using MAGAR"

### Sheet: pan-tissue methQTL
Tissue	CpG	SNP	Beta	SE.Beta	P.value	Chromosome	Position.CpG	Position.SNP	Distance	p.val.adj.fdr
CD19	cg04811114	rs12122827	0.143297	0.0102452	2.41361e-22	chr1	202172778	202172769	9	8.24037e-16
CD19	cg21718113	rs4085613	0.183186	0.0101855	1.54441e-28	chr1	152571909	152550018	21891	1.32664e-21
CD19	cg01680303	rs2513559	0.187368	0.0102254	5.04519e-29	chr11	87776411	87744730	31681	3.06012e-22
CD19	cg02147364	rs57144794	0.210478	0.0127589	2.47459e-26	chr12	9966812	9950728	16084	3.73436e-19
CD19	cg09477447	rs8109401	-0.11341	0.00438048	1.60216e-38	chr19	27733670	27739429	-5759	1.73655e-32
CD19	cg13593090	rs7250843	-0.132503	0.0114273	3.18874e-18	chr19	9546723	9427235	119488	1.46941e-12
CD19	cg27634071	rs2272804	0.0658382	0.00790942	3.46442e-12	chr22	45809740	45809624	116	1.28256e-06
CD19	cg04553112	rs11927101	0.186811	0.0106328	6.20501e-28	chr3	125709451	125697489	11962	1.5432e-20
CD19	cg01394167	rs12501535	0.145334	0.0104161	2.74816e-22	chr4	9479622	9456977	22645	1.60176e-15
CD19	cg09255157	rs67822595	-0.232332	0.00712496	2.94229e-45	chr4	106553472	106556961	-3489	1.69585e-37
CD19	cg15259449	rs10021193	-0.0270938	0.00272685	3.34896e-15	chr4	130959885	130959880	5	5.98353e-09
CD19	cg16201418	rs10024983	-0.0776237	0.00705898	3.8091e-17	chr4	61367032	61367045	-13	8.30805e-11
CD19	cg13944838	rs55901738	-0.201157	0.0114614	6.60354e-28	chr5	179740914	179741374	-460	2.83425e-21
CD19	cg01874867	rs705379	0.111647	0.00825927	1.46822e-21	chr7	94954059	94953895	164	1.32137e-14
CD19	cg08408040	rs10244924	0.172645	0.00634426	5.90317e-40	chr7	11381133	11379371	1762	3.6658e-31
CD19	cg27294909	rs12379215	-0.0484384	0.00503598	1.30128e-14	chr9	77555577	77555710	-133	1.95951e-08
CD4	cg05044291	rs12122827	0.129306	0.00522998	3.61665e-43	chr1	202172867	202172769	98	1.26907e-36
CD4	cg21718113	rs4085613	0.12683	0.00762175	6.61602e-30	chr1	152571909	152550018	21891	9.8188e-24
CD4	cg01680303	rs2513559	0.150907	0.00500745	2.0367e-50	chr11	87776411	87744730	31681	3.12267e-43
CD4	cg02147364	rs57144794	0.179446	0.00362333	1.17389e-69	chr12	9966812	9950728	16084	9.64924e-62
CD4	cg09477447	rs8109401	-0.156783	0.00558311	8.53812e-48	chr19	27733670	27739429	-5759	9.6851e-42
CD4	cg15727925	rs7250843	-0.143573	0.00553849	7.15055e-45	chr19	9546735	9427235	119500	7.55513e-39
CD4	cg22884516	rs2272804	0.0238838	0.00226718	1.19666e-17	chr22	45809543	45809624	-81	1.86039e-12
CD4	cg04553112	rs11927101	0.184599	0.0071515	1.01954e-44	chr3	125709451	125697489	11962	4.75965e-37
CD4	cg00598449	rs67822595	-0.0259782	0.00273799	2.05332e-15	chr4	106553832	106556961	-3129	9.05094e-10
CD4	cg01394167	rs12501535	0.171297	0.00700216	8.6424e-43	chr4	9479622	9456977	22645	7.00153e-36
CD4	cg15259449	rs10021193	-0.032895	0.00346828	2.08876e-15	chr4	130959885	130959880	5	9.19928e-10
CD4	cg16201418	rs10024983	-0.103004	0.00454114	4.01698e-40	chr4	61367032	61367045	-13	2.28302e-33
CD4	cg23248424	rs55901738	-0.213196	0.00667629	1.35557e-52	chr5	179741104	179741374	-270	5.45641e-45
CD4	cg08408040	rs10244924	0.156829	0.0036321	3.08133e-64	chr7	11381133	11379371	1762	1.53414e-55
CD4	cg19678392	rs705379	0.121619	0.00457337	8.46676e-46	chr7	94953810	94953895	-85	1.91611e-38
CD4	cg02555883	rs12379215	-0.0631098	0.00383695	1.50838e-29	chr9	77555655	77555710	-55	6.72851e-23
IL	cg21718113	rs4085613	0.152604	0.00912332	9.0124e-29	chr1	152571909	152550018	21891	4.15322e-22
IL	cg26347746	rs12122827	0.161522	0.0111207	7.29365e-25	chr1	202172848	202172769	79	2.56771e-18
IL	cg01680303	rs2513559	0.0702109	0.0063072	2.39778e-18	chr11	87776411	87744730	31681	8.34301e-12
IL	cg02147364	rs57144794	0.173451	0.00691444	2.52155e-41	chr12	9966812	9950728	16084	8.58659e-34
IL	cg09477447	rs8109401	-0.107421	0.00331089	5.10984e-50	chr19	27733670	27739429	-5759	5.22198e-44
IL	cg13593090	rs7250843	-0.129105	0.00984643	3.22621e-22	chr19	9546723	9427235	119488	2.11573e-16
IL	cg22884516	rs2272804	0.0397934	0.00463253	3.36277e-13	chr22	45809543	45809624	-81	5.66063e-08
IL	cg04553112	rs11927101	0.24641	0.0127587	5.04625e-33	chr3	125709451	125697489	11962	5.14391e-26
IL	cg00598449	rs67822595	-0.148059	0.00498452	5.46888e-47	chr4	106553832	106556961	-3129	5.79381e-39
IL	cg12006118	rs12501535	0.0782493	0.00761405	1.2523e-16	chr4	9479947	9456977	22970	2.18613e-10
IL	cg15259449	rs10021193	-0.0330415	0.00254149	5.25828e-22	chr4	130959885	130959880	5	1.13979e-15
IL	cg16201418	rs10024983	-0.0843679	0.00563546	1.12014e-25	chr4	61367032	61367045	-13	7.80248e-19
IL	cg23248424	rs55901738	-0.1906	0.0087578	9.81617e-37	chr5	179741104	179741374	-270	2.52368e-29
IL	cg08408040	rs10244924	0.126224	0.00737569	1.9774e-29	chr7	11381133	11379371	1762	4.23673e-22
IL	cg17330251	rs705379	0.163582	0.0100531	5.49977e-28	chr7	94953956	94953895	61	1.09298e-20
IL	cg02555883	rs12379215	-0.108578	0.00902024	3.87763e-20	chr9	77555655	77555710	-55	2.38837e-13
RE	cg12650227	rs4085613	0.232263	0.0176057	1.87967e-21	chr1	152572930	152550018	22912	1.46519e-14
RE	cg26347746	rs12122827	0.126522	0.00942465	7.33553e-22	chr1	202172848	202172769	79	1.29122e-14
RE	cg01680303	rs2513559	0.0574018	0.00690663	2.55712e-12	chr11	87776411	87744730	31681	9.8512e-07
RE	cg02147364	rs57144794	0.187525	0.00990751	1.08832e-30	chr12	9966812	9950728	16084	2.39645e-23
RE	cg09477447	rs8109401	-0.102454	0.00671031	5.29238e-25	chr19	27733670	27739429	-5759	3.84659e-19
RE	cg15727925	rs7250843	-0.105833	0.00857554	6.26929e-20	chr19	9546735	9427235	119500	3.47171e-14
RE	cg27634071	rs2272804	0.0490444	0.00448421	2.43719e-17	chr22	45809740	45809624	116	2.94064e-12
RE	cg04553112	rs11927101	0.264295	0.0175193	1.06125e-24	chr3	125709451	125697489	11962	7.76608e-18
RE	cg00598449	rs67822595	-0.151097	0.00771861	1.26534e-31	chr4	106553832	106556961	-3129	2.40331e-24
RE	cg01394167	rs12501535	0.170762	0.0118488	1.44504e-23	chr4	9479622	9456977	22645	1.08592e-16
RE	cg15259449	rs10021193	-0.0380019	0.0030157	2.12744e-20	chr4	130959885	130959880	5	1.01858e-13
RE	cg16201418	rs10024983	-0.0842392	0.00606632	1.1505e-22	chr4	61367032	61367045	-13	6.74078e-16
RE	cg23248424	rs55901738	-0.216259	0.0109132	5.76258e-32	chr5	179741104	179741374	-270	2.06352e-24
RE	cg08408040	rs10244924	0.118566	0.0101164	8.54293e-19	chr7	11381133	11379371	1762	3.59137e-12
RE	cg17330251	rs705379	0.157284	0.00899298	1.53582e-28	chr7	94953956	94953895	61	4.54758e-21
RE	cg02555883	rs12379215	-0.115382	0.00867527	1.21381e-21	chr9	77555655	77555710	-55	3.37098e-14
