## Supplementary Table 7 for "Identification of tissue-specific and common methylation quantitative trait loci in healthy individuals using MAGAR"

### Sheet: tissue-specific QTLs SNPs
GOBPID	Pvalue	OddsRatio	ExpCount	Count	Size	Term	p.val.adj.fdr
GO:0021942	5.4833e-06	269.041	0.0447829	3	4	radial glia guided migration of Purkinje cell	0.0195699
GO:0071205	1.35949e-05	134.513	0.0559786	3	5	protein localization to juxtaparanode region of axon	0.0223978
GO:0030182	1.88269e-05	2.44106	15.2038	33	1358	neuron differentiation	0.0223978
GO:0048858	5.82302e-05	2.93978	7.43396	20	664	cell projection morphogenesis	0.0519559
GO:1904674	0.000124715	Inf	0.0223915	2	2	positive regulation of somatic stem cell population maintenance	0.0890216
GO:0032989	0.000170156	2.33294	12.7183	27	1136	cellular component morphogenesis	0.101214
GO:2000036	0.000290669	14.4033	0.324676	4	29	regulation of stem cell population maintenance	0.1482
GO:2000705	0.000371381	178.441	0.0335872	2	3	regulation of dense core granule biogenesis	0.14903
GO:0009261	0.000428697	12.8579	0.358263	4	32	ribonucleotide catabolic process	0.14903
GO:0048468	0.000458248	1.89315	24.2052	41	2162	cell development	0.14903
GO:0021535	0.000459324	24.4442	0.15674	3	14	cell migration in hindbrain	0.14903
GO:0022008	0.00050648	2.01181	18.0811	33	1615	neurogenesis	0.150636
GO:0007258	0.000737278	89.2154	0.0447829	2	4	JUN phosphorylation	0.173627
GO:0007188	0.000774937	3.9566	2.42947	9	217	adenylate cyclase-modulating G protein-coupled receptor signaling pathway	0.173627
GO:0006935	0.000799804	2.56883	7.09809	17	634	chemotaxis	0.173627
GO:0007268	0.000824537	2.48764	7.76983	18	694	chemical synaptic transmission	0.173627
GO:0010594	0.000827029	3.91847	2.45186	9	219	regulation of endothelial cell migration	0.173627
GO:0099536	0.00103462	2.43512	7.92657	18	708	synaptic signaling	0.174129
GO:0048667	0.00106945	2.90303	4.77885	13	439	cell morphogenesis involved in neuron differentiation	0.174129
GO:0048813	0.00110387	4.71142	1.58979	7	142	dendrite morphogenesis	0.174129
GO:0007411	0.00112879	3.44437	3.09002	10	276	axon guidance	0.174129
GO:0120036	0.00118422	1.96116	16.6816	30	1490	plasma membrane bounded cell projection organization	0.174129
GO:0048646	0.00118519	2.09066	12.9423	25	1156	anatomical structure formation involved in morphogenesis	0.174129
GO:0002175	0.00121973	59.4735	0.0559786	2	5	protein localization to paranode region of axon	0.174129
GO:0032237	0.00121973	59.4735	0.0559786	2	5	activation of store-operated calcium channel activity	0.174129
GO:0019226	0.00127432	6.73663	0.806092	5	72	transmission of nerve impulse	0.174924
GO:0006195	0.00145763	8.9943	0.492612	4	44	purine nucleotide catabolic process	0.192678
GO:0034329	0.00152232	3.57357	2.67578	9	239	cell junction assembly	0.194041
GO:0032502	0.00170029	1.61691	51.6662	70	5027	developmental process	0.205351
GO:0042426	0.00181612	44.6026	0.0671744	2	6	choline catabolic process	0.205351
GO:0045216	0.00182846	4.29435	1.73534	7	155	cell-cell junction organization	0.205351
GO:0043269	0.00189711	2.35815	7.69146	17	687	regulation of ion transport	0.205351
GO:0032501	0.00190193	1.54766	77.9573	98	7190	multicellular organismal process	0.205351
GO:0045766	0.00195627	3.77356	2.25034	8	201	positive regulation of angiogenesis	0.205351
GO:0022603	0.00207975	2.028	12.7407	24	1138	regulation of anatomical structure morphogenesis	0.212075
GO:0032412	0.00224337	3.36578	2.83252	9	253	regulation of ion transmembrane transporter activity	0.218469
GO:1901342	0.00226488	2.77792	4.57905	12	409	regulation of vasculature development	0.218469
GO:0002931	0.00234725	7.81843	0.559786	4	50	response to ischemia	0.220457
GO:0007196	0.00252385	35.68	0.0783701	2	7	adenylate cyclase-inhibiting G protein-coupled glutamate receptor signaling pathway	0.22519
GO:0030913	0.00252385	35.68	0.0783701	2	7	paranodal junction assembly	0.22519
GO:0035295	0.00268171	2.01522	12.2481	23	1094	tube development	0.23344
GO:0043313	0.00334037	29.7316	0.0895658	2	8	regulation of neutrophil degranulation	0.277251
GO:1901339	0.00334037	29.7316	0.0895658	2	8	regulation of store-operated calcium channel activity	0.277251
GO:0048812	0.00357543	2.50899	5.48642	13	504	neuron projection morphogenesis	0.290016
GO:0099177	0.00366086	2.6095	4.85895	12	434	regulation of trans-synaptic signaling	0.290347
GO:0032409	0.00390098	3.08345	3.07882	9	275	regulation of transporter activity	0.302665
GO:0002315	0.0042632	25.4828	0.100762	2	9	marginal zone B cell differentiation	0.316987
GO:0006198	0.0042632	25.4828	0.100762	2	9	cAMP catabolic process	0.316987
GO:0090314	0.00449154	9.9496	0.335872	3	30	positive regulation of protein targeting to membrane	0.327149
GO:0098660	0.00477088	2.09195	9.13571	18	816	inorganic ion transmembrane transport	0.340545
GO:0010631	0.00508347	2.766	3.80655	10	340	epithelial cell migration	0.349621
GO:0007215	0.00511388	4.79416	1.10838	5	99	glutamate receptor signaling pathway	0.349621
GO:0007016	0.00528987	22.2962	0.111957	2	10	cytoskeletal anchoring at plasma membrane	0.349621
GO:0010649	0.00528987	22.2962	0.111957	2	10	regulation of cell communication by electrical coupling	0.349621
GO:0090130	0.00607965	2.69115	3.90731	10	349	tissue migration	0.394514
GO:0040011	0.00619563	1.6902	21.0927	33	1884	locomotion	0.394861
GO:0005513	0.00641797	19.8177	0.123153	2	11	detection of calcium ion	0.394927
GO:0060088	0.00641797	19.8177	0.123153	2	11	auditory receptor cell stereocilium organization	0.394927
GO:2001259	0.00674363	5.7031	0.750114	4	67	positive regulation of cation channel activity	0.407932
GO:2000310	0.0069506	8.39256	0.39185	3	35	regulation of NMDA receptor activity	0.413445
GO:0007155	0.00711932	1.77895	15.6292	26	1396	cell adhesion	0.416539
GO:0010038	0.00735862	2.61251	4.01927	10	359	response to metal ion	0.423595
GO:0045161	0.00764512	17.8349	0.134349	2	12	neuronal ion channel clustering	0.426335
GO:2000650	0.00764512	17.8349	0.134349	2	12	negative regulation of sodium ion transmembrane transporter activity	0.426335
GO:0051966	0.0078611	5.44293	0.783701	4	70	regulation of synaptic transmission, glutamatergic	0.430406
GO:0048731	0.00795932	1.65111	24.216	36	2478	system development	0.430406
GO:0048514	0.00820961	2.11694	7.46755	15	667	blood vessel morphogenesis	0.437315
GO:0007399	0.00861158	2.11395	7.53244	15	734	nervous system development	0.443315
GO:0050878	0.00863813	2.32115	5.42993	12	485	regulation of body fluid levels	0.443315
GO:0033147	0.00896898	16.2126	0.145544	2	13	negative regulation of intracellular estrogen receptor signaling pathway	0.443315
GO:0034982	0.00896898	16.2126	0.145544	2	13	mitochondrial protein processing	0.443315
GO:2000009	0.00896898	16.2126	0.145544	2	13	negative regulation of protein localization to cell surface	0.443315
GO:0098727	0.00906753	3.54091	1.78012	6	159	maintenance of cell number	0.443315
GO:0043267	0.0093938	7.45833	0.436633	3	39	negative regulation of potassium ion transport	0.453061

### Sheet: tissue-specific QTLs CpGs
GOBPID	Pvalue	OddsRatio	ExpCount	Count	Size	Term	p.val.adj.fdr
GO:0048667	2.12461e-05	4.21898	3.73113	14	581	cell morphogenesis involved in neuron differentiation	0.064758
GO:0007275	4.26394e-05	2.15984	34.6077	55	5389	multicellular organism development	0.0649825
GO:0032502	0.000108556	2.05147	40.3104	60	6277	developmental process	0.110293
GO:0021942	0.000243212	157.486	0.0256877	2	4	radial glia guided migration of Purkinje cell	0.185327
GO:0007399	0.000352778	3.37594	4.31738	13	734	nervous system development	0.215053
GO:0042426	0.000602931	78.7342	0.0385315	2	6	choline catabolic process	0.285331
GO:1904672	0.000840561	62.9838	0.0449534	2	7	regulation of somatic stem cell population maintenance	0.285331
GO:0048812	0.000908006	3.15751	4.14856	12	646	neuron projection morphogenesis	0.285331
GO:0030182	0.00100127	2.437	8.72096	19	1358	neuron differentiation	0.285331
GO:0048468	0.00105596	2.14722	13.8842	26	2162	cell development	0.285331
GO:0009261	0.00111676	16.4144	0.205501	3	32	ribonucleotide catabolic process	0.285331
GO:0048858	0.00114997	3.06706	4.26415	12	664	cell projection morphogenesis	0.285331
GO:0006198	0.0014289	44.9833	0.0577972	2	9	cAMP catabolic process	0.285331
GO:0006768	0.0014289	44.9833	0.0577972	2	9	biotin metabolic process	0.285331
GO:0022898	0.00148108	4.47939	1.67612	7	261	regulation of transmembrane transporter activity	0.285331
GO:0072332	0.00159599	8.63328	0.500909	4	78	intrinsic apoptotic signaling pathway by p53 class mediator	0.285331
GO:0098916	0.00167162	2.92692	4.45681	12	694	anterograde trans-synaptic signaling	0.285331
GO:0010649	0.00177864	39.3581	0.0642191	2	10	regulation of cell communication by electrical coupling	0.285331
GO:0060513	0.00177864	39.3581	0.0642191	2	10	prostatic bud formation	0.285331
GO:0099536	0.00197473	2.86565	4.54672	12	708	synaptic signaling	0.28688
GO:0043267	0.00199165	13.2174	0.250455	3	39	negative regulation of potassium ion transport	0.28688
GO:0005513	0.00216478	34.983	0.0706411	2	11	detection of calcium ion	0.28688
GO:0060088	0.00216478	34.983	0.0706411	2	11	auditory receptor cell stereocilium organization	0.28688
GO:0032989	0.00242784	2.40987	7.29529	16	1136	cellular component morphogenesis	0.296096
GO:0006935	0.00254503	2.91852	4.07149	11	634	chemotaxis	0.296096
GO:2000650	0.00258686	31.4829	0.077063	2	12	negative regulation of sodium ion transmembrane transporter activity	0.296096
GO:0006195	0.00281991	11.6022	0.282564	3	44	purine nucleotide catabolic process	0.296096
GO:0120036	0.00291327	2.20018	9.56865	19	1490	plasma membrane bounded cell projection organization	0.296096
GO:2000009	0.0030444	28.6192	0.0834849	2	13	negative regulation of protein localization to cell surface	0.296096
GO:0010769	0.00312009	3.90145	1.91373	7	298	regulation of cell morphogenesis involved in differentiation	0.296096
GO:0010648	0.00329085	2.21967	8.94573	18	1393	negative regulation of cell communication	0.296096
GO:0023057	0.00339272	2.21268	8.97141	18	1397	negative regulation of signaling	0.296096
GO:0009071	0.00353694	26.2327	0.0899068	2	14	serine family amino acid catabolic process	0.296096
GO:0021535	0.00353694	26.2327	0.0899068	2	14	cell migration in hindbrain	0.296096
GO:0042472	0.00366456	6.7886	0.629348	4	98	inner ear morphogenesis	0.296096
GO:0016358	0.00377433	4.30106	1.48346	6	231	dendrite development	0.296096
GO:0035335	0.00393928	6.64641	0.642191	4	100	peptidyl-tyrosine dephosphorylation	0.296096
GO:0072283	0.00406402	24.2134	0.0963287	2	15	metanephric renal vesicle morphogenesis	0.296096
GO:0010975	0.00468307	3.02014	3.18527	9	496	regulation of neuron projection development	0.296096
GO:2001257	0.0050577	4.8004	1.10457	5	172	regulation of cation channel activity	0.296096
GO:0006544	0.00521998	20.9826	0.109173	2	17	glycine metabolic process	0.296096
GO:0010766	0.00584796	19.67	0.115594	2	18	negative regulation of sodium ion transport	0.296096
GO:0060117	0.00584796	19.67	0.115594	2	18	auditory receptor cell development	0.296096
GO:0090596	0.00607578	3.88109	1.63759	6	255	sensory organ morphogenesis	0.296096
GO:0007499	0.00642191	Inf	0.00642191	1	1	ectoderm and mesoderm interaction	0.296096
GO:0015938	0.00642191	Inf	0.00642191	1	1	coenzyme A catabolic process	0.296096
GO:0021813	0.00642191	Inf	0.00642191	1	1	cell-cell adhesion involved in neuronal-glial interactions involved in cerebral cortex radial glia guided migration	0.296096
GO:0036255	0.00642191	Inf	0.00642191	1	1	response to methylamine	0.296096
GO:0048692	0.00642191	Inf	0.00642191	1	1	negative regulation of axon extension involved in regeneration	0.296096
GO:0060280	0.00642191	Inf	0.00642191	1	1	negative regulation of ovulation	0.296096
GO:0070179	0.00642191	Inf	0.00642191	1	1	D-serine biosynthetic process	0.296096
GO:0072660	0.00642191	Inf	0.00642191	1	1	maintenance of protein location in plasma membrane	0.296096
GO:0086024	0.00642191	Inf	0.00642191	1	1	adenylate cyclase-activating adrenergic receptor signaling pathway involved in positive regulation of heart rate	0.296096
GO:1900276	0.00642191	Inf	0.00642191	1	1	regulation of proteinase activated receptor activity	0.296096
GO:1900737	0.00642191	Inf	0.00642191	1	1	negative regulation of phospholipase C-activating G protein-coupled receptor signaling pathway	0.296096
GO:1900827	0.00642191	Inf	0.00642191	1	1	positive regulation of membrane depolarization during cardiac muscle cell action potential	0.296096
GO:1901053	0.00642191	Inf	0.00642191	1	1	sarcosine catabolic process	0.296096
GO:1903442	0.00642191	Inf	0.00642191	1	1	response to lipoic acid	0.296096
GO:1903904	0.00642191	Inf	0.00642191	1	1	negative regulation of establishment of T cell polarity	0.296096
GO:1905689	0.00642191	Inf	0.00642191	1	1	positive regulation of diacylglycerol kinase activity	0.296096
GO:1905843	0.00642191	Inf	0.00642191	1	1	regulation of cellular response to gamma radiation	0.296096
GO:1905872	0.00642191	Inf	0.00642191	1	1	negative regulation of protein localization to cell leading edge	0.296096
GO:1990227	0.00642191	Inf	0.00642191	1	1	paranodal junction maintenance	0.296096
GO:2000612	0.00642191	Inf	0.00642191	1	1	regulation of thyroid-stimulating hormone secretion	0.296096
GO:2001107	0.00642191	Inf	0.00642191	1	1	negative regulation of Rho guanyl-nucleotide exchange factor activity	0.296096
GO:0034063	0.00650868	18.5119	0.122016	2	19	stress granule assembly	0.296096
GO:0072087	0.00650868	18.5119	0.122016	2	19	renal vesicle development	0.296096
GO:0050804	0.00681683	3.05802	2.78069	8	433	modulation of chemical synaptic transmission	0.305555
GO:0022008	0.00694968	2.01203	10.3714	19	1615	neurogenesis	0.306995
GO:1902305	0.00708221	8.19357	0.391737	3	61	regulation of sodium ion transmembrane transport	0.30838
GO:2000114	0.00792659	16.5614	0.13486	2	21	regulation of establishment of cell polarity	0.336718
GO:0006793	0.00795397	1.72751	21.1024	32	3286	phosphorus metabolic process	0.336718
GO:0010038	0.00846865	3.2139	2.30547	7	359	response to metal ion	0.353595
GO:0001763	0.00867715	4.19139	1.2587	5	196	morphogenesis of a branching structure	0.357405
GO:0007411	0.00881203	3.57487	1.77245	6	276	axon guidance	0.358121
GO:0048747	0.00916913	7.42287	0.430268	3	67	muscle fiber development	0.365384
GO:0031503	0.00926486	3.53497	1.79171	6	279	protein-containing complex localization	0.365384
GO:0032535	0.00935927	3.14994	2.35042	7	366	regulation of cellular component size	0.365384
GO:0009310	0.00947026	14.9824	0.147704	2	23	amine catabolic process	0.365384
GO:0044248	0.00982243	1.8118	14.6998	24	2289	cellular catabolic process	0.369336
GO:0050771	0.0099362	7.19711	0.443112	3	69	negative regulation of axonogenesis	0.369336
GO:0071300	0.0099362	7.19711	0.443112	3	69	cellular response to retinoic acid	0.369336

### Sheet: shared QTLs SNPs
GOBPID	Pvalue	OddsRatio	ExpCount	Count	Size	Term	p.val.adj.fdr
GO:0048468	1.35355e-06	1.80999	57.3797	93	2162	cell development	0.00687062
GO:0007411	4.84748e-06	3.28453	7.32507	22	276	axon guidance	0.0123029
GO:0048812	1.0031e-05	2.33414	17.1449	37	646	neuron projection morphogenesis	0.0141226
GO:0032989	1.11289e-05	1.9818	30.1496	55	1136	cellular component morphogenesis	0.0141226
GO:0099536	1.41051e-05	2.24194	18.7904	39	708	synaptic signaling	0.0143195
GO:0048858	1.83498e-05	2.26466	17.6226	37	664	cell projection morphogenesis	0.0150888
GO:0098916	2.0808e-05	2.22431	18.4188	38	694	anterograde trans-synaptic signaling	0.0150888
GO:0001964	6.23456e-05	10.603	0.716583	6	27	startle response	0.0395583
GO:0071395	7.28402e-05	110.741	0.10616	3	4	cellular response to jasmonic acid stimulus	0.0410819
GO:0048667	8.44196e-05	2.22164	15.4198	32	581	cell morphogenesis involved in neuron differentiation	0.0428514
GO:0099177	0.000103516	2.41622	11.5184	26	434	regulation of trans-synaptic signaling	0.0477679
GO:0032502	0.000123883	1.42481	166.592	205	6277	developmental process	0.0524027
GO:0000266	0.000203847	8.24391	0.875824	6	33	mitochondrial fission	0.0795946
GO:0008038	0.000254639	6.34231	1.27393	7	48	neuron recognition	0.0884455
GO:0061564	0.000261364	2.19347	13.5885	28	512	axon development	0.0884455
GO:0035641	0.000289458	16.4339	0.345022	4	13	locomotory exploration behavior	0.0918305
GO:0050773	0.000559268	3.31995	3.9014	12	147	regulation of dendrite development	0.16511
GO:0070588	0.000683193	2.44544	8.25398	19	311	calcium ion transmembrane transport	0.16511
GO:0007158	0.000691622	12.3233	0.424642	4	16	neuron cell-cell adhesion	0.16511
GO:0035408	0.00070291	Inf	0.0530802	2	2	histone H3-T6 phosphorylation	0.16511
GO:1901898	0.00070291	Inf	0.0530802	2	2	negative regulation of relaxation of cardiac muscle	0.16511
GO:0007155	0.000736085	1.63943	37.05	57	1396	cell adhesion	0.16511
GO:0022008	0.000748135	1.59505	42.8623	64	1615	neurogenesis	0.16511
GO:0048312	0.000941688	22.1431	0.212321	3	8	intracellular distribution of mitochondria	0.199167
GO:0030182	0.00110214	1.62141	36.0415	55	1358	neuron differentiation	0.223759
GO:0007157	0.00114612	5.70332	1.19431	6	45	heterophilic cell-cell adhesion via plasma membrane cell adhesion molecules	0.223759
GO:0120036	0.00124153	1.58634	39.5448	59	1490	plasma membrane bounded cell projection organization	0.233408
GO:0006198	0.00138477	18.4515	0.238861	3	9	cAMP catabolic process	0.234304
GO:0044597	0.00138477	18.4515	0.238861	3	9	daunorubicin metabolic process	0.234304
GO:0044598	0.00138477	18.4515	0.238861	3	9	doxorubicin metabolic process	0.234304
GO:0040011	0.00148183	1.51464	50.0016	71	1884	locomotion	0.242638
GO:0010823	0.00176435	5.19289	1.29534	6	49	negative regulation of mitochondrion organization	0.27987
GO:0050807	0.00203109	2.57684	5.75921	14	217	regulation of synapse organization	0.300437
GO:0003383	0.00207157	73.6688	0.0796204	2	3	apical constriction	0.300437
GO:0010636	0.00207157	73.6688	0.0796204	2	3	positive regulation of mitochondrial fusion	0.300437
GO:0007275	0.00213971	1.33128	143.025	172	5389	multicellular organism development	0.301699
GO:0099565	0.00232426	3.38031	2.86633	9	108	chemical synaptic transmission, postsynaptic	0.318863
GO:0099151	0.00261445	13.837	0.291941	3	11	regulation of postsynaptic density assembly	0.349235
GO:0050805	0.00272837	4.05757	1.88435	7	71	negative regulation of synaptic transmission	0.355108
GO:0003008	0.00292472	1.44825	56.5835	77	2132	system process	0.371147
GO:0071867	0.00314145	5.60672	1.00852	5	38	response to monoamine	0.388927
GO:0035249	0.00329317	3.49486	2.46823	8	93	synaptic transmission, glutamatergic	0.398003
GO:0150052	0.00341771	12.2989	0.318481	3	12	regulation of postsynapse assembly	0.40041
GO:0007611	0.00347085	2.33532	6.76773	15	255	learning or memory	0.40041
GO:0098660	0.00366397	1.69589	21.6567	35	816	inorganic ion transmembrane transport	0.413296
GO:0006935	0.00378293	1.82855	15.479	27	588	chemotaxis	0.415227
GO:0007156	0.00385205	2.73054	4.27296	11	161	homophilic cell adhesion via plasma membrane adhesion molecules	0.415227
GO:0097118	0.00407031	36.8323	0.10616	2	4	neuroligin clustering involved in postsynaptic membrane assembly	0.415227
GO:1905279	0.00407031	36.8323	0.10616	2	4	regulation of retrograde transport, endosome to Golgi	0.415227
GO:0042391	0.0040901	2.22285	7.56605	16	289	regulation of membrane potential	0.415227
GO:0060078	0.00419945	2.8613	3.71562	10	140	regulation of postsynaptic membrane potential	0.417969
GO:0030948	0.00435618	11.0683	0.345022	3	13	negative regulation of vascular endothelial growth factor receptor signaling pathway	0.420959
GO:0098815	0.00439535	5.13859	1.08815	5	41	modulation of excitatory postsynaptic potential	0.420959
GO:0031645	0.00460664	6.71785	0.690043	4	26	negative regulation of neurological system process	0.433024
GO:0042574	0.00543602	10.0615	0.371562	3	14	retinal metabolic process	0.484044
GO:0071361	0.00543602	10.0615	0.371562	3	14	cellular response to ethanol	0.484044
GO:1900452	0.00543602	10.0615	0.371562	3	14	regulation of long-term synaptic depression	0.484044
GO:0007043	0.00553084	2.93295	3.26444	9	123	cell-cell junction assembly	0.484044
GO:0022028	0.00666484	24.5534	0.132701	2	5	tangential migration from the subventricular zone to the olfactory bulb	0.528606
GO:0035385	0.00666484	24.5534	0.132701	2	5	Roundabout signaling pathway	0.528606
GO:0035513	0.00666484	24.5534	0.132701	2	5	oxidative RNA demethylation	0.528606
GO:0061743	0.00666484	24.5534	0.132701	2	5	motor learning	0.528606
GO:0071799	0.00666484	24.5534	0.132701	2	5	cellular response to prostaglandin D stimulus	0.528606
GO:1902617	0.00666484	24.5534	0.132701	2	5	response to fluoride	0.528606
GO:0019748	0.00692111	3.83073	1.69857	6	64	secondary metabolic process	0.540485
GO:0050919	0.00721748	4.51061	1.22085	5	46	negative chemotaxis	0.55251
GO:0009605	0.00767686	1.3767	61.5052	80	2344	response to external stimulus	0.55251
GO:0000002	0.00776953	5.683	0.796204	4	30	mitochondrial genome maintenance	0.55251
GO:0010976	0.00783304	2.12	7.40469	15	279	positive regulation of neuron projection development	0.55251
GO:0042551	0.00790468	4.40296	1.24739	5	47	neuron maturation	0.55251
GO:0006928	0.00790471	1.38964	56.212	74	2118	movement of cell or subcellular component	0.55251
GO:0042448	0.0080405	8.5126	0.424642	3	16	progesterone metabolic process	0.55251
GO:0071871	0.0080405	8.5126	0.424642	3	16	response to epinephrine	0.55251
GO:0051960	0.00805472	1.58125	24.4435	37	921	regulation of nervous system development	0.55251
GO:0051965	0.00862284	3.64169	1.77819	6	67	positive regulation of synapse assembly	0.575972
GO:0034694	0.00873716	5.4722	0.822744	4	31	response to prostaglandin	0.575972
GO:0090075	0.00873716	5.4722	0.822744	4	31	relaxation of muscle	0.575972
GO:0070838	0.00906398	1.80764	12.6862	22	478	divalent metal ion transport	0.589856
GO:0006089	0.0095737	7.90409	0.451182	3	17	lactate metabolic process	0.592635
GO:0017121	0.0095737	7.90409	0.451182	3	17	phospholipid scrambling	0.592635
GO:0042953	0.0095737	7.90409	0.451182	3	17	lipoprotein transport	0.592635
GO:1901524	0.0095737	7.90409	0.451182	3	17	regulation of mitophagy	0.592635
GO:0015012	0.00978023	5.27646	0.849284	4	32	heparan sulfate proteoglycan biosynthetic process	0.593547
GO:0010637	0.00982229	18.414	0.159241	2	6	negative regulation of mitochondrial fusion	0.593547

### Sheet: shared QTLs CpGs
GOBPID	Pvalue	OddsRatio	ExpCount	Count	Size	Term	p.val.adj.fdr
GO:0007411	6.38284e-05	3.95114	3.56058	13	276	axon guidance	0.161656
GO:0032502	8.12748e-05	1.67748	80.9774	109	6277	developmental process	0.161656
GO:0007155	0.000242245	2.0704	18.0093	34	1396	cell adhesion	0.268989
GO:0007157	0.000274361	9.75732	0.58053	5	45	heterophilic cell-cell adhesion via plasma membrane cell adhesion molecules	0.268989
GO:0032989	0.000338096	2.15159	14.6551	29	1136	cellular component morphogenesis	0.268989
GO:0048812	0.000737436	2.4391	8.33383	19	646	neuron projection morphogenesis	0.378995
GO:0120036	0.000783457	1.92536	19.222	34	1490	plasma membrane bounded cell projection organization	0.378995
GO:0071395	0.000977348	77.1867	0.0516026	2	4	cellular response to jasmonic acid stimulus	0.378995
GO:0048858	0.00102021	2.36849	8.56604	19	664	cell projection morphogenesis	0.378995
GO:0061564	0.00103154	2.57957	6.60514	16	512	axon development	0.378995
GO:0043252	0.001048	17.8805	0.206411	3	16	sodium-independent organic anion transport	0.378995
GO:0042330	0.00155876	2.33442	8.20482	18	636	taxis	0.458906
GO:0046351	0.00161505	51.4548	0.0645033	2	5	disaccharide biosynthetic process	0.458906
GO:1902617	0.00161505	51.4548	0.0645033	2	5	response to fluoride	0.458906
GO:0016048	0.00176239	14.5254	0.245113	3	19	detection of temperature stimulus	0.467387
GO:0048699	0.00205058	1.82216	19.5574	33	1516	generation of neurons	0.509827
GO:0048666	0.00232424	2.45003	6.49803	15	524	neuron development	0.543873
GO:0051179	0.00257976	1.47144	84.0478	105	6515	localization	0.551498
GO:0050919	0.00287956	7.39996	0.59343	4	46	negative chemotaxis	0.551498
GO:0016358	0.00315422	3.18876	2.98005	9	231	dendrite development	0.551498
GO:0060592	0.00333424	30.8693	0.0903046	2	7	mammary gland formation	0.551498
GO:1903608	0.00333424	30.8693	0.0903046	2	7	protein localization to cytoplasmic stress granule	0.551498
GO:0046777	0.00333915	3.15992	3.00585	9	233	protein autophosphorylation	0.551498
GO:0010976	0.00345217	2.92944	3.59928	10	279	positive regulation of neuron projection development	0.551498
GO:0007275	0.00346593	1.46861	69.5217	89	5389	multicellular organism development	0.551498
GO:0048667	0.00367158	2.25529	7.49528	16	581	cell morphogenesis involved in neuron differentiation	0.561752
GO:0009410	0.00391264	2.87514	3.66379	10	284	response to xenobiotic stimulus	0.576463
GO:0061669	0.00440794	25.723	0.103205	2	8	spontaneous neurotransmitter secretion	0.607001
GO:1903579	0.0044251	10.1005	0.335417	3	26	negative regulation of ATP metabolic process	0.607001
GO:0001964	0.00493137	9.67913	0.348318	3	27	startle response	0.632806
GO:0015721	0.00493137	9.67913	0.348318	3	27	bile acid and bile salt transport	0.632806
GO:0044597	0.00561934	22.047	0.116106	2	9	daunorubicin metabolic process	0.654615
GO:0044598	0.00561934	22.047	0.116106	2	9	doxorubicin metabolic process	0.654615
GO:0007399	0.00595785	1.66648	22.6359	35	1813	nervous system development	0.654615
GO:0045980	0.00604508	8.93355	0.374119	3	29	negative regulation of nucleotide metabolic process	0.654615
GO:2000351	0.00664039	5.75154	0.748238	4	58	regulation of endothelial cell apoptotic process	0.654615
GO:0099068	0.00665364	8.60218	0.38702	3	30	postsynapse assembly	0.654615
GO:0006002	0.00696472	19.29	0.129007	2	10	fructose 6-phosphate metabolic process	0.654615
GO:0006307	0.00696472	19.29	0.129007	2	10	DNA dealkylation involved in DNA repair	0.654615
GO:0030388	0.00696472	19.29	0.129007	2	10	fructose 1,6-bisphosphate metabolic process	0.654615
GO:0060287	0.00696472	19.29	0.129007	2	10	epithelial cilium movement involved in determination of left/right asymmetry	0.654615
GO:0098742	0.00703505	3.01834	2.78275	8	220	cell-cell adhesion via plasma-membrane adhesion molecules	0.654615
GO:0006820	0.00707603	2.09399	8.03711	16	623	anion transport	0.654615
GO:0048468	0.00742151	1.86418	12.5627	22	1057	cell development	0.658401
GO:0046683	0.00761349	3.68589	1.71579	6	133	response to organophosphorus	0.658401
GO:0048565	0.00761349	3.68589	1.71579	6	133	digestive tract development	0.658401
GO:0003356	0.00844047	17.1457	0.141907	2	11	regulation of cilium beat frequency	0.671524
GO:0043129	0.00844047	17.1457	0.141907	2	11	surfactant homeostasis	0.671524
GO:0099151	0.00844047	17.1457	0.141907	2	11	regulation of postsynaptic density assembly	0.671524
GO:1903299	0.00844047	17.1457	0.141907	2	11	regulation of hexokinase activity	0.671524
GO:0045739	0.00936783	5.17459	0.825642	4	64	positive regulation of DNA repair	0.730691
GO:0035023	0.00967743	3.49193	1.80609	6	140	regulation of Rho protein signal transduction	0.734268
GO:0071840	0.0098079	1.38375	83.4931	101	6472	cellular component organization or biogenesis	0.734268
GO:0051962	0.00996744	2.12129	6.91475	14	536	positive regulation of nervous system development	0.734268
